# SARS-CoV-2 reshapes m⁶A methylation in long non-coding RNAs of human lung cells

**DOI:** 10.1101/2025.06.08.658496

**Authors:** Cristina M. Peter, Caio O. Cyrino, Nilmar Moretti, Fernando Antoneli, Marcelo R. S. Briones

## Abstract

*N*⁶-Methyladenosine (m⁶A) is a key base modification that regulates RNA stability and translation during viral infection. While m⁶A methylation of host mRNAs has been studied in SARS-CoV-2-infected cells, its role in long non-coding RNAs (lncRNAs) is unknown. Here, we analyzed direct RNA sequencing (dRNA-seq) data from infected human lung cells (Calu-3) using a machine learning m⁶A detection framework. We observed a global increase in m⁶A levels across ten antiviral response– associated lncRNAs, with UCA1, GAS5, and NORAD—regulators of interferon (IFN) signaling— showing the most pronounced changes. This might, in part, explain the attenuated IFN expression observed in infected cells. We identified methylated DRACH motifs in predicted lncRNA duplex-forming regions, which may favor Hoogsteen base-pairing, which destabilize secondary structures and target interaction sites. These results provide new perspectives on how SARS-CoV-2 could impact lncRNAs to modulate host immunity and viral persistence through m⁶A-dependent mechanisms.

**In Brief:** Peter et al. show that SARS-CoV-2 infection alters m⁶A methylation of host lncRNAs by analysis of direct RNA sequencing data with machine learning. Key immune-regulatory lncRNAs show m⁶A alterations in RNA pairing regions, suggesting a novel mechanism by which m⁶A may modulate antiviral responses and promote viral persistence.

**Highlights:**

- Direct RNA-seq and machine learning reveal m⁶A changes in lncRNAs
- SARS-CoV-2 infection changes m⁶A patterns in antiviral response-associated lncRNAs
- LncRNAs UCA1, GAS5, and NORAD exhibit pronounced m⁶A remodeling upon infection
- m⁶A sites overlap RNA duplex-forming regions in immune-regulatory lncRNAs
- m⁶A may impact lncRNA duplexes via Hoogsteen pairing

**Graphical abstract:** 
