## Supplementary material for "SARS-CoV-2 reshapes m⁶A methylation in long non-coding RNAs of human lung cells": Table S1

### Sheet: All lncRNA
Table S1. The curated set of 100 lncRNAs initially analyzed.
Number	LncRNA	Related target	Regulation	Reads in Minimap2	Reference
1	A2M-AS1 -Uninfected	miR-146b	A2M-AS1 has been shown to modulate inflammatory responses by regulating immune-related signaling pathways and	0	Lin et al., (2023)	DOI 10.3389/fcell.2023.1229393
	A2M-AS1 -Infected	PCBP3 (Poly(rC) Binding Protein 3)	interacting with key immune mediators such as PCBP3 and miR-146b.	0
	(ENSG00000245105)
2	CRNDE -Uninfected	miR-136, miR-217	Elevated expression in PBMCs of patients with COVID-19, associated with inflammatory response.	44	Heydari et al., (2024)	doi.org/10.1186/s12985-024-02408-9
	CRNDE - Infected	NF-Κb, IL-6, STAT3, HMGA2		28
	(ENSG00000245694)
3	MEG9 - Uninfected	S100A9, ICAM1, IL-6, CXCL6, MMP-7	MEG9 is a long non-coding RNA involved in promoting inflammation, liver fibrosis, and angiogenesis, acting as a key regulator	0	Meng et al., (2025)	doi.org/10.1016/j.jpedsurg.2024.07.018
	MEG9 - Infected		in responses to genotoxic stress and inflammatory processes.	0
	(ENSG00000223403)
4	LINC00487-Uninfected	RSAD2 (Viperin), IL-27 / JAK/STAT1,	LINC00487 is a long non-coding RNA induced by IL-27 and IFN-α that promotes antiviral responses by upregulating RSAD2	5875	Marin et al., (2025)	doi.org/10.1371/journal.pone.0314754
	LINC00487- Infected	IFN-α	expression through the JAK/STAT1 signaling pathway	7309
	(ENSG00000205837)
5	LINC00261 - Uninfected	IRF3	Activates antiviral response genes through interferon signaling and IRF3 activation	52	Ma et al., (2021)	doi: 10.3389/fonc.2021.653902
	LINC00261 - Infected			96
	(ENSG00000259974)
6	LINC00662 - Uninfected	miR-15a, miR-16 e miR-107, WNT3A	LINC00662 is a long non-coding RNA that promotes M2 macrophage polarization and tumor progression by sponging	2059	Tian et al., (2020)	doi:10.1002/1878-0261.12606
	LINC00662 - Infected		miR-15a, miR-16, and miR-107, thereby upregulating WNT3A and activating the Wnt/β-catenin signaling pathway.	2522
	(ENSG00000261824)
7	BISPR -Uninfected	JAK-STAT, NF-κB	Regulation of BST2 (Tetherin); positive regulator of BST2 and part of the interferon-stimulated	13594	Enguita et al., (2022)	doi: 10.7150/thno.73268
	BISPR - Infected		innate immune response.	15728
	(ENSG00000282851)
8	MROCKI - Uninfected	MARCKS, PI3K/Akt, β-catenina	MROCKI is a long non-coding RNA located near the MARCKS gene and is proposed to regulate cytokine expression and responses.	1298	Tang et al., (2023)	DOI: 10.4251/wjgo.v15.i8.1366
	MROCKI- Infected		inflammatory signaling, potentially acting in cis to modulate immune	1525
	(ENSG00000227502) - LINC01268
9	C1RL-AS1 -Uninfected	C1RL	Studies indicate that C1RL-AS1 is overexpressed in children with pneumonia caused by	2.562	Arman et al., (2023)	doi.org/10.1016/j.gene.2023.147232
	C1RL-AS1 - Infected		Influenza A virus, as well as in infected A549 cells.	3069	Turjya et al., (2020)	DOI: 10.2217/fvl-2020-0188
	(ENSG00000205885.9)
10	SNHG1- Uninfected	PI3K/AKT/mTOR, Wnt/β-catenina,	SNHG1 functions as an oncogenic long non-coding RNA that promotes cell proliferation, inhibits apoptosis, and	12	Chen et al., (2020)	doi.org/10.3389/fonc.2020.552907
	SNHG1- Infected	NF-κB, JAK/STAT	modulates inflammatory and signaling pathways such as PI3K/AKT and NF-κB.	31
	(ENSG00000255717)	Sponge: miR-145, miR-195 e miR-326
11	SNHG25-Uninfected	miR-497-5p, SNORA50C	SNHG25 functions as an oncogenic long non-coding RNA that promotes tumor cell proliferation, migration,	6	Arman et al., (2023)	doi.org/10.1016/j.gene.2023.147232
	SNHG25- Infected		and survival by sponging tumor-suppressive microRNAs such as miR-497-5p and stabilizing oncogenic regulators like FASN	6
	(ENSG00000266402)		and HDAC1
12	CASC2 -Uninfected	NF-κB, MAPK/ERK, PI3K/AKT	Regulates the expression of cytokines such as IL-6, TNF-α, and IL-1β;	12819	Ayoub et al., (2024)	doi.org/10.1186/s40246-024-00578-9
	CASC2 - Infectedada		Regulation of inflammatory signaling pathways.	15102
	(ENSG00000177640.17)
13	CDKN2B-AS1 -Uninfected	NF-κB	NF-κB activation promotes the expression of pro-inflammatory genes.	14154	Xiaoting et al., (2019), Hu et al., (2019)	10.1186/s40246-019-0240-4, doi.org/10.1016/j.biochi.2018.10.011
	CDKN2B-AS1 - Infected			16471	Li et al., (2019), Badr et al., (2023)	10.18632/aging.101863, 10.1186/s12879-023-08564-7
	(ENSG00000240498)
14	CEBPA-DT -Uninfected	hnRNPC	CEBPA-DT promotes hepatocellular carcinoma metastasis by stabilizing DDR2 mRNA via hnRNPC interaction, transition.	0
	CEBPA-DT - Infected	DDR2	leading to β-catenin nuclear translocation and Snail1-mediated epithelial-mesenchymal	0	Cai et al., (2022)	doi.org/10.1186/s13046-022-02544-6
	(ENSG00000267296)	β-catenina
15	(CHROMR) -Uninfectede	IL-6 and TNF-α	Promote the transcription of ISGs	8287	van Solingena et al., (2022)	doi.org/10.1073/pnas.2210321119
	(CHROMR) - Infected			9603
	(ENSG00000223960)
16	CYTOR- LINC00152 -Uninfected	CDK6, HOXC10, and SEMA4C	CYTOR is upregulated in severe COVID-19 cases and correlates with genes involved in neutrophil survival and	12970	Lim et al., (2024)	doi.org/10.1073/pnas.2404146121
	CYTOR- LINC00152 - Infected		inflammatory responses, suggesting its potential as a biomarker for disease severity.	15270	Aschenbrenner et al., (2021)	doi.org/10.1186/s13073-020-00823-5
	(ENSG00000222041)
17	DANCR -Uninfected	NF-κB	Regulation of inflammation	5902	Laha et al., (2021)	doi.org/10.3390/ncrna7040074
	DANCR - Infected	IL-6 and TNF-α	Regulation of cell differentiation; promotion of cell proliferation and survival.	7421	Meydan et al., (2020)	doi: 10.3389/fimmu.2020.590870
	(ENSG00000226950)
18	EGOT -Uninfected	RSAD2 (Viperin), MX1 (Myxovirus resistance protein 1)	It acts as an interferon-stimulated lncRNA that, paradoxically, inhibits the expression of other ISGs, functioning as a negative regulator of	3	Carnero et al., (2016)	DOI 10.15252/embr.201541763
	EGOT - Infected	IFIT1 (Interferon-induced protein with tetratricopeptide repeats 1	the IFN-dependent antiviral axis.	2
	(ENSG00000235947)	OAS1 (2'-5'-Oligoadenylate Synthetase 1), ISG15
19	FAM106A -Uninfected	JAK-STAT, Wnt/β-catenina and MAPK	This downregulation could lead to overexpression of FAM106A target microRNAs, resulting in pro-inflammatory and pro-fibrotic events.	88	Talotta et al., (2021)	doi.org/10.1016/j.bbadis.2021.166291
	FAM106A - Infected			99
	(ENSG00000273018)
20	RORA-AS1 - Uninfected	RORA	RORA-AS1 is an antisense long non-coding RNA that potentially regulates the expression of the RORA gene, influencing	18077	Liu et al., (2023)	doi.org/10.1158/0008-5472.CAN-23-3942
	RORA-AS1 - Infected		pathways related to inflammation, lipid metabolism, and circadian rhythm.	20756	Cai et al., (2020)	doi.org/10.3892/mmr.2020.11558
	(ENSG00000245534)
21	FENDRR -Uninfected	NF-κB, MAPKs	Regulation of inflammation	449	Saha et al., (2021)	doi.org/10.3390/ncrna7040074
	FENDRR - Infected		FENDRR acts as an epigenetic modulator, interacting with complexes such as PRC2 (Polycomb Repressive Complex 2)	679
	(ENSG00000268388)		and TrxG/MLL, promoting the methylation of target gene promoters and, consequently, reducing their expression
22	FIRRE -Uninfected	VCAM1, IL12B (IL-12p40), MX1, BECN1	FIRRE may influence the expression of genes involved in viral entry or immune responses.	19515	Lu et al., (2017)	doi/10.4049/jimmunol.1700091
	FIRRE - Infected	Cyclin D1 (CCND1) and CCND3, LYL1, CTBP1	May interact with epigenetic modifiers to alter the expression of host genes critical for viral replication or immune evasion.	22398
	Also known as (LINC01200)
	(ENSG00000213468)
23	FOSL2-AS1 -Uninfected	FOSL2	FOSL2-AS1 may promote the activation and differentiation of T cells, and potentially enhance their functional responses.	7033	Lin et al., (2023)	DOI 10.3389/fcell.2023.1229393
	FOSL2-AS1 - Infected			8155
	(ENSG00000229951)
24	GAS5 -Uninfected	TNF-α/IL-10	Suppresses NF-κB activation, reducing the release of pro-inflammatory cytokines such as TNF-α, IL-6, and IL-1β.	2247	Ayeldeen et al., (2024), Curci et al., (2024)	DOI 10.2174/0929867330666230515144133, DOI 10.3389/fphar.2024.1448136
	GAS5 - Infected			2655	Li et al., (2017), Xiao and Wang (2023)	DOI 10.1007/s10620-017-4831-4, 10.2174/1381612829666230517102205
	(ENSG00000234741)
25	GAS6-AS1-Uninfected	TRIM14	GAS6-AS1 acts as a ceRNA, sequestering microRNAs (such as miR-370-3p) that would normally repress TRIM14 expression	5430	Turjya et al., (2020)	DOI: 10.2217/fvl-2020-0188
	GAS6-AS1- Infected			6854
	(ENSG00000233695)
26	HAND2-AS1 -Uninfected	LEPR, KLF9, RARB	Acts as a suppressor of pro-inflammatory pathways, and its expression negatively regulates the production of IL-6	12643	Arman et al., (2023)	doi.org/10.1016/j.gene.2023.147232
	HAND2-AS1 - Infected			14692
	(ENSG00000237125)
27	HIF1A-AS1 -Uninfected	MAPK	T cell activation and differentiation	6927	Li et al., (2015)	doi: 10.1093/bib/bbu048
	HIF1A-AS1 - Infected			8538
	(ENSG00000258777)
28	HOTAIR -Uninfected	NF-κB (RelA/p65), IκBα, IL-6, Inos	HOTAIR promotes IL-6 expression by activating the NF-κB pathway, facilitating the degradation of the inhibitor IκBα, which allows the translocation	0	Khanaliha et al., (2024)	DOI: 10.1002/hsr2.1861
	HOTAIR - Infected		of NF-κB to the nucleus, where it activates inflammatory genes such as IL6 and iNOS.	0
	(ENSG00000228630)
29	HOTAIRM1 -Uninfected	HOXA1, miR-125b, IL-6	HOTAIRM1 is a myeloid-specific long non-coding RNA that regulates cell differentiation and inflammatory responses by modulating HOXA	0	Moazzam-Jazi et al., (2021)	DOI: 10.1111/jcmm.16596
	HOTAIRM1 - Infected		gene expression and acting as a competing endogenous RNA	2
	(ENSG00000233429)
30	HULC -Uninfected	IL-6, CXCR4, miR-372/373 e miR-9	HULC is a long non-coding RNA that contributes to inflammatory responses by sponging miR-9, thereby enhancing IL-6	0	Esawy et al.,(2021)	DOI: 10.3934/molsci.2022005
	HULC - Infected		expression and correlating with increased disease severity in COVID-19 patients	0
	(ENSG00000285219)
31	(IFNG-AS1) -Uninfected	IFNG (Interferon-gama), IL6, IL1B	IFNG-AS1 acts as a positive regulator of IFN-γ expression in Th1 cells, promoting the cellular immune response against intracellular pathogens.	6927	Laha et al., (2021)	doi.org/10.1016/j.heliyon.2021.e06395
	(IFNG-AS1) - Infected		Modulates IFN-γ expression and enhances the antiviral response.	8538
	(ENSG00000255733)
32	IL6-AS1 -Uninfected	miR-149-5p, IL-6	Due to its antisense location relative to the IL6 gene, IL6-AS1 may influence IL6 expression by mechanisms of transcriptional interference	2	Zhong et al., (2022)	DOI 10.3389/fmolb.2022.975322
	IL6-AS1 - Infected		or epigenetic modulation.	45
	(ENSG00000179428)
33	INHBA-AS1 -Uninfected	INHBA, TGF-β	As an antisense RNA, INHBA-AS1 may regulate INHBA expression by transcriptional interference or epigenetic modulation mechanisms.	10475	Turjya et al., (2020)	DOI: 10.2217/fvl-2020-0188
	INHBA-AS1 - Infected			12205
	(ENSG00000224116)
34	KCNQ1OT1 -Uninfecteded	NF-κB	Role in cell survival and regulation of gene expression and Interact with upregulated TLR2	7949	Dai et al., (2018); Tian et al., (2018)	doi.org/10.1080/03008207.2018.1439480, DOI 10.1038/s41419-018-0925-y
	KCNQ1OT1 -Infected	miR-370-3p/FOXM1		9440
	(ENSG00000269821)
35	LEF1-AS-1 -Uninfected	miR-222-5p, RAMP3, PIK3R2/PI3K/AKT	T cell activation and differentiation (Th17 cell differentiation)	3417	Cheng et al. (2020)	doi.org/10.1038/s41419-020-02823-0
	LEF1-AS-1 - Infected			4024	Zheng et al., (2021)	doi: 10.3389/fcell.2021.750084
	(ENSG00000232021)
36	LINC00173 -Uninfected	miR-1275, PROCA1/ZFP36L2/BCL2	LINC00173 may interact with transcription factors such as SNAIL, influencing the expression of tumor suppressor genes such as FHIT. a	5161	Suzuki et al., (2023)	doi.org/10.3390/ijms242317011
	LINC00173 - Infected	SNAIL/FHIT	This interaction is relevant in contexts such as lung adenocarcinom	5999
	(ENSG00000196668)
37	LINC00273 -Uninfected	NF-κB	Regulation of inflammation	16	Chattopadhyay et al., (2022)	10.3389/fimmu.2022.1035111
	LINC00273 - Infectedada		LINC00273 pode influenciar a secreção de citocinas pró-inflamatórias, como IL-6 e TNF-α, dependendo do contexto celular	38
	(ENSG00000256642)
38	LINC00278 -Uninfected	NF-κB	Biomarker during SARS-CoV-2 infection	9734	Cheng et al., (2021)	DOI: 10.1111/jcmm.16444
	LINC00278 - Infected			11510	Talotta et al., (2021)	doi.org/10.1016/j.bbadis.2021.166291
	(ENSG00000231535)
39	LINC00305 -Uninfected	NF-κB	LINC00305 enhances inflammation by activating the NF-κB signaling pathway in	10722	Morenikeji et al.(2021)	doi: 10.3389/fbioe.2020.582953
	LINC00305 - Infected		monocytes, contributing to the upregulation of pro-inflammatory genes	12563	Bergara-Muguruza et al. (2023)	DOI: 10.20517/jtgg.2023.14
	(ENSG00000179676)
40	LINC00473 -Uninfected	NF-κB	Regulation of pro-inflammatory cytokines, Interaction with signaling pathways.	7681	Saha et al., (2021)	doi.org/10.3390/ncrna7040074
	LINC00473 - Infected	P65, STAT3 e CREB		9170	Laha et al., (2021)	doi.org/10.1016/j.heliyon.2021.e06395
	(ENSG00000112541)
41	LINC00504 -Uninfected	STAT1	It acts as a molecular sponge for the microRNA miR-140-5p, releasing the expression of the VEGFA gene.	16594	Turjya et al., (2020)	DOI: 10.2217/fvl-2020-0188
	LINC00504 - Infected			19072
	(ENSG00000248360)
42	LINC00511 -Uninfected	NF-κB	Acts as a competing endogenous RNA (ceRNA), interacting with specific microRNAs (miRNAs) and modulating target gene expression.	14194	Taheri et al., (2021)	doi.org/10.1186/s12879-021-06248-8
	LINC00511 - Infected		May modulate miR-29b-3p and miR-150, which are known to regulate the inflammatory response.	16440
	(ENSG00000227036)
43	LINC00963 -Uninfected	miR-1281/TRIM65, miR-10b/FGF13	LINC00963 may modulate the expression of genes involved in viral replication or immune evasion	14509	Li et al., (2025)	doi.org/10.1186/s13018-025-05744-w
	LINC00963 - Infected	miR-324-3p/ACK1		16704
	(ENSG00000204054)
44	LINC01018 -Uninfected	miR-942-5p / KNG1	LINC01018 may influence the expression of genes related to the inflammatory response, possibly affecting the production of	24	Wang et al., (2019)	doi:10.1152/ajpgi.00005.2019
	LINC01018 - Infected	miR-499a-5p / PDCD4	pro-inflammatory cytokines such as IL-6 and TNF-α.	24
	(ENSG00000250056)	miR-182-5p / FOXO1, miR-182-5p
45	LINC01133 -Uninfected	miR-30b-5p / Rab3D, miR-106a-3p / APC	LINC01133 is involved in the regulation of signaling pathways such as Wnt/β-catenin, influencing processes such as cell proliferation,	3.279	Jiang et al., (2022)	doi: 10.3389/fonc.2022.908162
	LINC01133 - Infected	EZH2 / AXIN2	migration and invasion.	3815
	(ENSG00000224259)
46	LINC01355 - Uninfected	FOXO3, CCND1 (Ciclina D1), Notch1, JAG1, HES1	LINC01355 functions as a context-dependent regulator, acting as a tumor suppressor by stabilizing FOXO3 and repressing CCND1	383	Zou et al., (2021)	doi.org/10.1155/2021/1830790
	LINC01355 - Infected		in breast cancer, while promoting tumor progression through activation of the Notch signaling pathway in oral squamous cell carcinoma	495
	(ENSG00000261326)
47	LINC01410 -Uninfected	miR-30b-3p, miR-3128	LINC01410 functions as an oncogenic lncRNA that promotes tumor progression by activating key signaling pathways such as ErbB and Notch,	0	Lu et al., (2021)	doi: 10.3389/fonc.2021.659123
	LINC01410 - Infected	miR-506-3p, STAT5	primarily through sponging tumor-suppressive microRNAs like miR-506-3p and miR-3128.	0
	(ENSG00000238113)
48	LINC01426 -Uninfected	miR-345-3p / VAMP8, miR-519d-5p / ETS1	LINC01426 functions as an oncogenic lncRNA that promotes tumor progression by sponging tumor-suppressive microRNAs such as	12508	Cao et al., (2020)	doi.org/10.1186/s12935-020-01416-3
	LINC01426 - Infected		miR-345-3p and miR-519d-5p, leading to the upregulation of pro-tumorigenic targets like VAMP8 and ETS1 in glioblastoma and	14492
	(ENSG00000234380)		lung adenocarcinoma, respectively
49	LINC01503 -Uninfected	miR-615-3p / CCND1, miR-4492 / FOXK1	LINC01503 acts as an oncogenic lncRNA that promotes tumor progression by sponging tumor-suppressive microRNAs and recruiting	0	Shua et al., (2024)	doi.org/10.1007/s10238-024-01383-3
	LINC01503 - Infected	miR-342-3p / LASP1, SFPQ / FOSL1	epigenetic regulators, thereby enhancing the expression of oncogenes across multiple cancer types	0
	(ENSG00000233901)
50	LINC01505 -Uninfected	PER1 (Period Circadian Regulator 1)	SARS-CoV-2 Spike protein genome or mRNA may interact with lncRNAs to modulate viral replication.	14143	Lin et al., (2023)	DOI 10.3389/fcell.2023.1229393
	LINC01505 - Infected			16299
	(ENSG00000234323)
51	LINC01572 -Uninfected	miR-195-5p, PFKFB4, PI3K/AKT	LINC01572 promotes hepatocellular carcinoma progression by sponging miR-195-5p, leading to upregulation of PFKFB4 and activation	0	Lai et al., (2021)	doi: 10.3389/fcell.2021.783088
	LINC01572 - Infected		of the PI3K/AKT signaling pathway, thereby enhancing glycolysis and tumor cell proliferation.	0
	(ENSG00000261008)
52	LINC01614 -Uninfected	miR-138-5p, FOXC1, miR-4775, ANXA2 / p65	LINC01614 promotes tumor progression by sponging miR-138-5p and miR-4775 or activating the NF-κB signaling pathway via interaction	0	Liu et al., (2022)	doi.org/10.1186/s13045-022-01359-4
	LINC01614 - Infected	SLC38A2 / SLC7A5	with ANXA2/p65, thereby enhancing FOXC1 expression, drug resistance, and glutamine uptake in cancers such as OSCC, ESCC,	0
	(ENSG00000230838)		and lung adenocarcinoma
53	LINC01619 -Uninfected	NF-κB	Biomarker during SARS-CoV-2 infection	14926	Cheng et al., (2021)	DOI: 10.1111/jcmm.16444
	LINC01619 - Infected			17445	Zhong et al.,(2022)	DOI 10.3389/fmolb.2022.975322
	(ENSG00000257242)
54	LINC01988 -Uninfected	NF-κB	Biomarker during SARS-CoV-2 infection	5130	Cheng et al., (2021)	DOI: 10.1111/jcmm.16444
	LINC01988 - Infected			6102
	(ENSG00000283036)
55	LINC02015 -Uninfected	PI3K/AKT e MAPK	Role in cell survival and regulation of gene expression	13943	Turjya et al., (2020)	DOI: 10.2217/fvl-2020-0188
	lINC02015 - Infected			16208
	(ENSG00000231574)
56	LINC02384 -Uninfected	IFN	Limit innate immune	2109	Yang et al., (2021)	doi: 10.3389/fimmu.2021.700184
	LINC02384- Infected			2459
	(ENSG00000251301)
57	LINC02390 -Uninfected	NF-κB	Biomarker during SARS-CoV-2 infection	92	Cheng et al., (2021)	DOI: 10.1111/jcmm.16444
	LINC02390 - Infected			124
	(ENSG0000025658)
58	LINC00937 -Uninfected	IL10RA	Modulation of Apoptosis	13386	Hu et al., (2019)	doi:10.3390/ijms20246207
	LINC00937 - Infected			14825
	(ENSG00000226091)
59	LINC00673 -Uninfected	NF-κB or STAT3	Regulates cell signaling pathways and gene expression.	0	Zhu et al., (2021)	doi: 10.7150/ijms.48134
	LINC00673 - Infected			0
	(ENSG00000227036)
60	LINC02574 -Uninfected	NF-κB	Regulation of inflammation, Acts by inhibiting viral replication through the positive regulation of the	1104	Zhang et al., (2023)	doi.org/10.3390/ijms24087248
	LINC02574 - Infected		innate immune response.	1073
	(ENSG00000233975)
61	LNCATV -Uninfected	TBK1 (TANK-binding kinase 1)	Inhibition of RLR (RIG-I-like receptors) Signaling	2174	van Solingena et al., (2022)	doi.org/10.1073/pnas.2210321119
	LNCATV - Infected	IRF3 (Interferon Regulatory Factor 3)	Interference with TBK1 and IRF3	2717	Enguita et al., (2022)	doi: 10.7150/thno.73268
	(ENSG00000238005)	RIG-I (DDX58), MDA5
62	LUCAT1 -Uninfected	NF-κB	Regulation of inflammation	8521	Aznaourova et al. (2022)	doi.org/10.1073/pnas.2120680119
	LUCAT1 - Infected		Induced expression of proinflammatory markers CXCL2 and CXCL8	9912
	(ENSG00000248323)
63	MALAT1 -Uninfected	NF-κB	Induced TNF-α、IL-6、IL-1 and CCL2	18	Enguita et al. (2022), Dai et al.(2018), Rodrigues et ., (2021)	doi: 10.7150/thno.73268, doi.org/10.1080/03008207.2018.1439480, DOI:10.1111/omi.12351
	MALAT1 - Infected		Regulation of inflammation	19	Tian et al., (2018), Hao et al., (2020) and Xu et. (2024)	DOI 10.1038/s41419-018-0925-y, doi.org/10.1016/j.virusres.2020.197907, doi.org/10.1016/j.ncrna.2024.01.015
	(ENSG00000251562)
64	MEG3 -Uninfected	NF-κB	Regulation of inflammation, Downregulates inflammation, Inhibits NF-κB, regulates epigenetics	6599	Turjya et al., (2020)	DOI: 10.2217/fvl-2020-0188
	MEG3 - Infected			7392
	( ENSG00000214548)
65	MIR155HG -Uninfected	NF-Κb	miR-155 Precursor	1348	Rai et al., (2022)	doi: 10.1128/mbio.02510-22
	MIR155HG - Infected		Regulation of Innate and Adaptive Immune Responses	1804	Enguita et al., (2022)	doi: 10.7150/thno.73268
	(ENSG00000234883)		Amplification of Inflammatory Signaling
66	MIR222HG -Uninfected	NF-κB	Biomarker during SARS-CoV-2 infection	5231	Sun et al., (2018)	DOI 10.1038/s41389-018-0039-5
	MIR222HG - Infected			6433	Wen et al., (2023)	doi: 10.3389/fimmu.2023.1168920.
	(ENSG00000270069)
67	MIR3142HG -Uninfected	PI3K/AKT e MAPK	Role in cell survival and regulation of gene expression	7671	Hadjicharalambous et al., (2018)	doi: 10.3389/fimmu.2018.02906
	MIR3142HG - Infected			8745
	(ENSG00000253522)
68	NCBP2-AS1-Uninfected	NF-κB	Biomarker during SARS-CoV-2 infection	5260	Li et al., (2025)	doi: 10.7717/peerj.19050
	NCBP2-AS1-Infected			6319	Badr et al.,(2023)	doi.org/10.1186/s12879-023-08564-7
	(ENSG00000225578)
69	NEAT1 -Uninfected	NF-κB	Regulation of inflammation	4532	Dai et al., (2018); Moazzam-Jazi et al., (2021), Vishnubalaji et al., (2020)	doi.org/10.1080/03008207.2018.1439480, DOI: 10.1111/jcmm.16596, doi:10.3390/genes11070760
	NEAT1 - Infected		Induced TNF-α, IL-6, and IL-1, NLRP3, as well as CCl2, Ccl3, and CXCL10	3655	Tian et al., (2018); Meydan et al., (2020), Rodrigues et ., (2021)	DOI 10.1038/s41419-018-0925-y; doi: 10.3389/fimmu.2020.590870, DOI:10.1111/omi.12351
	( ENSG00000245532)
70	NKILAUninfected	NF-κB	Regulation of inflammation	77	Ye et al., (2022)	doi.org/10.3390/cancers14092101
	NKILA - Infected		Inadequate regulation of NKILA may lead to uninfected activation of NF-κB, exacerbating the "cytokine storm".	64
	(ENSG00000278709)
71	NIFK-AS1 -Uninfected	SRSF10 (splicing factor), METTL3 (m⁶A writer), miR-146a	Suppressed Innate Immunity	21.299	Chattopadhyay et al., (2022)	DOI 10.3389/fimmu.2022.1035111
	NIFK-AS1 - Infected	Notch1,miR-647	Negatively Regulates M2 polarization and Macrophage activation	23995
	(ENSG00000236859)
72	NORAD -Uninfected	NF-κB	Induced IL-6、IL-10、CSF3、CXCL10、TNF-α	3587	Morenikeji et al. (2021)	doi: 10.3389/fbioe.2020.582953
	NORAD - Infected			4467	Yang et al., (2021)	doi.org/10.3389/fimmu.2021.700184
	(ENSG00000260032)
73	NRAV -Uninfected	NF-κB	ISG denial: NRAV represses the expression of interferon-stimulated genes, which are crucial for the innate antiviral response.	7912	Li et al., (2022)	doi.org/10.1007/s11033-022-07268-6
	NRAV - Infected			9277
	(ENSG00000248008)
74	NRON -Uninfected	NF-κB	Regulação da atividade do fator de transcrição NFAT (Nuclear Factor of Activated T-cells)	427	Imam et al., (2015)	DOI: 10.1038/srep08639
	NRON - Infected			555
	(ENSG00000253079)
75	NRIR -Uninfected	CMPK2, STAT1, STAT2, IRF3, IRF7	In hepatitis C virus (HCV)-infected hepatocytes, NRIR is induced by IFN-α and acts as a negative regulator of ISG expression,	4678	Sefatjoo et al., (2024)	doi.org/10.1016/j.cyto.2023.156495
	NRIR - Infected		facilitating viral replication.	5382	Lin et al., (2023)	doi:10.3389/fcell.2023.1229393
	(ENSG00000225964)
76	PACERR -Uninfected	miR-671-3p, KLF12, IGF2BP2, CTCF and EP300	PACERR is a long non-coding RNA that enhances COX-2 (PTGS2) transcription by interacting with the NF-κB p50 subunit,	0	Liu et al.,(2022)	doi.org/10.1186/s13045-022-01272-w
	PACERR - Infected		facilitating pro-inflammatory gene expression.	1
	(ENSG00000273129)
77	PIRAT -Uninfected	NF-κB	Regulation of inflammation, Reduce alarmin production	9867	Aznaourova et al.(2022)	doi.org/10.1073/pnas.2120680119
	PIRAT - Infected			11686
	(ENSG00000237803)
78	PVT-1Uninfected	MYC, miR-152,miR-145, miR-1207-3p, miR-1301-3p	PVT1 interacts with epigenetic proteins such as EZH2 and components of the PRC2 complex, regulating the expression of target genes/ PVT1 acts "	19039	Moazzam- Jazi et al., (2021)	DOI: 10.1111/jcmm.16596
	PVT-1 - Infected		as a microRNA "sponge; m6A methylation may modulate the stability and function of PVT1,influencing its interaction with proteins and other RNAs	21848
	(ENSG00000249859)
79	PYCARD -Uninfected	Caspase-1 (CASP1), IL-1β, L-18, Gasdermin D, NLRP3, AIM2,	PYCARD expression is correlated with immunological subtypes in several human cancers, decreasing its role in modulating the	90	Miao et al., (2019)	doi.org/10.1371/journal.pgen.1008144
	PYCARD- Infected	NLRC4, NLRP1, TLR4, TLR2, TLR9	tumor microenvironment.	86
	(ENSG00000103490)
80	Pycard-AS1 -Uninfected	PYCARD (ASC), Caspase-1 (CASP1), IL-1β, IL-18	By suppressing PYCARD expression, PYCARD-AS1 decreases inflammasome activation and caspase-1-mediated apoptosis,	83	Miao et al., (2019)	doi.org/10.1371/journal.pgen.1008144
	Pycard-AS1 - Infected	GSDMD (Gasdermin D), Inflamasoma NLRP3/AIM2	affecting the inflammatory response and programmed cell death.	76
	(ENSG00000261359)
81	RAD51-AS1 -Uninfected	NF-κB	Regulation of inflammation	54	Morenikeji et al.(2021)	doi: 10.3389/fbioe.2020.582953
	RAD51-AS1 - Infected		Induced IL-6、TNF-α、CCL2	41
	(ENSG00000245849)
82	RCC2-AS1 -Uninfected	RCC2	Biomarker during SARS-CoV-2 infection	61	(Vishnubalaji et al., 2020)	doi:10.3390/genes11070760
	RCC2-AS1 - Infected			97
	(ENSG00000227751)
83	RDUR -Uninfected	NF-κB	They modulate the innate immune response mediated by the RIG-I	11922	Chen et al., (2021)	doi.org/10.3389/fimmu.2021.672165
	RDUR - Infected	IRF3 e IRF7	(Retinoic Acid-Inducible Gene I) receptor; RIG-I–dependent antiviral response regulator RNA	13965
	(ENSG00000214407)
84	ROR1-AS1 -Uninfected	NF-κB	ROR1-AS1 is implicated in the activation of the NF-κB signaling pathway, a central	5991	Chattopadhyay et al. (2022)	10.3389/fimmu.2022.1035111
	ROR1-AS1 - Infected		regulator of inflammatory responses	7058
	(ENSG00000223949)
85	SNHG19 -Uninfected	miR-137, miR-299-5p	SNHG19 acts as a sponge for specific miRNAs, such as miR-137 and miR-299-5p, preventing them from repressing their gene targets.	2	(Vishnubalaji et al., 2020)	doi:10.3390/genes11070760
	SNHG19 - Infected	miR-299-5p, miR-137		0
	(ENSG00000260260)
86	SNHG6 -Uninfected	miR-101-3p, miR-186-5p	It may play a role in regulating the cytokine storm, one of the key mechanisms underlying disease severity.	2189	Taheri et al., (2021)	doi.org/10.1186/s12879-021-06248-8
	SNHG6 - Infected		The decreased expression of SNHG6 in COVID-19 suggests that it may be involved in modulating the inflammatory response during infection	2.381
	(ENSG00000245910)
87	SNHG7 -Uninfected	miRNAs, NF-κB, IL-6, TNF-α	SNHG7 modulates inflammatory cytokines, Promotes the activation of inflammatory pathways, such as NF-κB and JAK/STAT	5525	(Vishnubalaji et al., 2020)	doi:10.3390/genes11070760
	SNHG7 - Infectedad	Bcl-2, Bax, Caspase-3	May interfere with the production of type I interferons (IFN-α and IFN-β),modulating the innate antiviral response against SARS-CoV-2.	6452
	( ENSG00000233016)	PI3K/AKT/mTOR, JAK/STAT e MAPK	MiRNA sponge, Regulation of Viral Replication
88	SNHG8 Uninfected	NF-κB, PI3K/AKT	Role in cell survival and regulation of gene expression	29	(Vishnubalaji et al., 2020)	doi:10.3390/genes11070760
	SNHG8 Infected	miRNAs-chave	Inhibition of apoptosis, Activation of the PI3K/AKT pathway, Promotion of cellular	19
	(ENSG00000269893)	Bcl-2, Cyclin D1	Evasion of cellular stress
89	SNHG14 -Uninfected	miR-223-3p/Foxo3a, miR-136-5p/ROCK1	Regulates cell proliferation, apoptosis, and immune responses.	0	Hong et al., (2021)	doi.org/10.1155/2021/7890288
	SNHG14 - Infected	miR-5590-3p/ZEB1/PD-L1	SNHG14 may modulate the expression of genes involved in viral replication or immune evasion.	0
	(ENSG00000224078)
90	THRIL -Uninfected	NF-κB	Induces TNF-α; TNF- and HNRNPL-related immunoregulatory activity; amplifies the	3.787	Rahni et al., (2023)	doi.org/10.1016/j.virusres.2023.199214
	THRIL - Infected		innate immune response	4323
	( ENSG00000280634)
91	TUG1 -Uninfected	NF-κB	Regulates inflammation by sponging this miRNA, which	35	Tayel et al., (2022)	doi: 10.7150/ijbs.72318 ,
	TUG1 - Infectedada		may influence the activation of factors such as NF-κB	47	Wang et al. (2022)	doi.org/10.1186/s42494-022-00080-6
	(ENSG00000253352)
92	UCA1 -Uninfected	NF-κB	Negatively regulates CD8 T cell activation through PD-L1	137	Chattopadhyay et al., (2022)	DOI 10.3389/fimmu.2022.1035111
	UCA1 - Infected		Positively regulates TNF-a, IL6, IL1b, Suppressed Inflammatory Response	129	Yang et al., (2024)	doi.org/10.1038/s41417-024-00734-2
	( ENSG00000214049)
93	UGDH-AS1 -Uninfected	UGDH	Role in cell survival and regulation of	19215	Chattopadhyay et al., (2022)	DOI 10.3389/fimmu.2022.1035111
	UGDH-AS1 - Infected	miRNAs como miR-129-5p e miR-1	gene expression	22049
	(ENSG00000249348)
94	USP30-AS1 -Uninfected	USP30	Regulation of inflammation	2	Enguita et al., (2022)	doi: 10.7150/thno.73268
	USP30-AS1 - Infectedada			5
	(ENSG00000256262)
95	XIST-Uninfected	PRC2 (Polycomb Repressive Complex 2)	Biomarker during SARS-CoV-2 infection	6726	Vishnubalaji et al., (2020)	doi:10.3390/genes11070760
	XIST - Infected	SPEN (Split Ends), MacroH2A		7.876
	(ENSG00000229807)	SMRT/HDAC, CBX Proteins
96	WAKMAR2 -Uninfected	miR-4478 / E2F1 / p53	WAKMAR2 acts as a regulatory RNA in inflammation and modulation of the immune response.	11069	Mukherjee et al.,(2021)	doi.org/10.3390/v13030402
	WAKMAR2 - Infected	c-Fos / CLDN1		13070	Wang et al., (2021)	doi.org/10.1038/s41598-021-94784-3
	(ENSG00000237499)
97	SGMS1-AS1 -Uninfected	miR-106a-5p	Predicted to act upstream of or within positive regulation of myelination and regulation of gene expression.	1133	Arman et al., (2023)	doi.org/10.1016/j.gene.2023.147232
	SGMS1-AS1 - Infected	MYLIP (Myosin Regulatory Light Chain Interacting Protein)		1215
	(ENSG00000226200)
98	PRNCR1 -Uninfected	miR-326 / FSCN1, miR-182-5p / EZH1	PRNCR1 acts as a sponge RNA, binding to specific microRNAs (miRNAs) and modulating the expression of genes	162	Arman et al., (2023)	doi.org/10.1016/j.gene.2023.147232
	PRNCR1 - Infected	miR-653-5p / ELF2, miR-126-5p	related to cell proliferation, migration and tumor invasion.	190
	( ENSG00000282961)
99	FGD5-AS1 -Uninfected	miR-153-3p / MCL1, miR-195-5p / NUAK2	FGD5-AS1 interacts with components of the JNK/c-Jun and NF-κB signaling pathways, influencing the expression of genes	1083	Arman et al., (2023)	doi.org/10.1016/j.gene.2023.147232
	FGD5-AS1 - Infected	miR-497-5p / MACC1, miR-577 / LRP6 e β-catenina	related to inflammation and immune response.	1139
	(ENSG00000225733)
100	ZEB2-AS1 -Uninfected	miR-122-5p, miR-142-3p, ZEB2	ZEB2-AS1 regulates the expression of the ZEB2 gene, a transcription factor essential for the development and	0	Arman et al., (2023)	doi.org/10.1016/j.gene.2023.147232
	ZEB2-AS1 - Infected		function of immune cells, such as CD8⁺ T lymphocytes and myeloid cells.	0
	(ENSG00000238057)
