## Supplementary material for "SARS-CoV-2 reshapes m⁶A methylation in long non-coding RNAs of human lung cells": Table S3

### Sheet: m6Anet transcript UCA1
Table S3. UCA1 transcript ENST00000397381.4 m6A sites.
Infected					Uninfected
Position	# reads	p-modified	kmer	mod-ratio	Position	# reads	p-modified	kmer	mod-ratio
1814	36	0.00466534	TAACC	0	1814	54	0.00270851	TAACC	0
1806	43	0.038611	TAACT	0	1806	54	0.0362598	TAACT	0
1787	35	0.0437638	AAACA	0	1787	44	0.0454776	AAACA	0.0227273
1771	42	0.00287736	AAACC	0	1771	53	0.0165011	AAACC	0
1712	37	0.189612	TGACC	0.0540541	1712	46	0.44827	TGACC	0.23913
1703	36	0.000409358	TAACC	0	1703	46	0.000682333	TAACC	0
1662	29	0.349757	AGACA	0.241379	1662	40	0.205606	AGACA	0.05
1608	33	0.713727	GAACT	0.454545	1608	41	0.878117	GAACT	0.414634
1508	24	0.757671	AGACT	0.416667	1508	38	0.562578	AGACT	0.342105
1499	24	0.208454	AAACT	0.0416667	1499	38	0.0502308	AAACT	0
1492	25	0.0223	AGACC	0	1492	33	0.127975	AGACC	0.0606061
1455	24	0.178184	TAACT	0.0416667	1455	36	0.373576	TAACT	0.222222
1414	21	0.521687	GAACT	0.190476	1414	26	0.518536	GAACT	0.192308
1362	73	0.506698	AAACT	0.164384	1362	72	0.43232	AAACT	0.166667
1337	77	0.0373749	AAACA	0.012987	1337	75	0.0281653	AAACA	0
1315	63	0.894336	GGACA	0.396825	1315	63	0.762776	GGACA	0.285714
1232	67	0.162961	AGACC	0.0597015	1232	70	0.0697273	AGACC	0.0142857
1218	72	0.796823	GAACT	0.347222	1218	77	0.906871	GAACT	0.506494
1210	76	0.699853	GAACT	0.315789	1210	78	0.625491	GAACT	0.333333
1160	77	0.200737	AGACA	0.0649351	1160	73	0.20239	AGACA	0.0821918
1122	70	0.927418	GGACA	0.614286	1122	65	0.923711	GGACA	0.723077
1083	75	0.804322	GGACA	0.36	1083	65	0.7781	GGACA	0.338462
1070	73	0.158772	AGACC	0.0410959	1070	71	0.197852	AGACC	0.084507
1023	70	0.87306	GGACA	0.542857	1023	67	0.763319	GGACA	0.402985
929	81	0.0143055	AAACA	0	929	75	0.0471771	AAACA	0.0266667
896	81	0.585956	AGACC	0.308642	896	78	0.703707	AGACC	0.371795
863	63	0.521962	AGACC	0.206349	863	67	0.401919	AGACC	0.104478
847	70	0.96014	GGACC	0.528571	847	65	0.944873	GGACC	0.492308
730	80	0.0900019	AAACA	0.0125	730	77	0.0387156	AAACA	0.012987
726	73	0.328532	AGACA	0.109589	726	73	0.454216	AGACA	0.109589
663	53	0.918862	AGACA	0.679245	663	55	0.920291	AGACA	0.745455
615	74	0.435302	GGACC	0.162162	615	71	0.440038	GGACC	0.183099
568	68	0.119559	AGACC	0.0441176	568	63	0.100918	AGACC	0.031746
563	53	0.864599	GGACC	0.358491	563	44	0.586938	GGACC	0.181818
545	73	0.0946401	AAACT	0.0547945	545	67	0.177784	AAACT	0.0447761
536	64	0.0504153	TGACC	0	536	65	0.152438	TGACC	0.107692
498	68	0.0397302	AGACA	0	498	63	0.0342663	AGACA	0
464	76	0.0536968	TAACT	0.0131579	464	74	0.0553029	TAACT	0
437	73	0.253845	GGACC	0.123288	437	68	0.0772053	GGACC	0.0294118
402	71	0.0640898	AGACT	0.028169	402	68	0.0353202	AGACT	0
355	72	0.525498	GAACA	0.319444	355	72	0.474985	GAACA	0.319444
342	41	0.242711	AGACC	0.170732	342	48	0.238316	AGACC	0.145833
280	62	0.219131	AGACC	0.0967742	280	60	0.235516	AGACC	0.133333
267	68	0.101576	GGACT	0.0294118	267	68	0.0792137	GGACT	0.0147059
237	59	0.0732134	TGACA	0.0169492	237	64	0.0595048	TGACA	0.015625
228	63	0.226389	GGACA	0.0793651	228	57	0.246838	GGACA	0.0701754
180	60	0.0183125	TAACA	0	180	60	0.0147233	TAACA	0
151	40	0.204838	AGACT	0.075	151	42	0.255133	AGACT	0.166667
