## Supplementary material for "SARS-CoV-2 reshapes m⁶A methylation in long non-coding RNAs of human lung cells": Table S4

### Sheet: m6Anet transcript NORAD
Table S4. NORAD transcript ENST00000565493.1 m6A sites.
Infected					Uninfected
Position	# reads	p-modified	kmer	mod_ratio	Position	# reads	p-modified	kmer	mod_ratio
2175	21	0.0278764	AAACT	0	2059	20	0.337214	GGACA	0.1
2192	21	0.636776	AGACT	0.380952	2120	21	0.023463	TGACA	0
2215	21	0.335857	TGACC	0.190476	2175	20	0.0629399	AAACT	0.05
2334	26	0.00110612	TAACC	0	2192	22	0.535187	AGACT	0.227273
2364	25	0.0121858	TAACA	0	2215	20	0.319827	TGACC	0.1
2385	23	0.298486	GGACA	0.0869565	2334	23	0.00676048	TAACC	0
2459	29	0.0193352	TAACA	0	2364	22	0.00904468	TAACA	0
2483	30	0.50221	AAACT	0.333333	2385	26	0.210376	GGACA	0.115385
2520	30	0.0580695	GAACC	0	2459	30	0.0294815	TAACA	0
2626	32	0.0235069	TAACT	0	2483	27	0.892288	AAACT	0.444444
2661	23	0.639015	GGACA	0.130435	2520	30	0.0949809	GAACC	0.0333333
2723	25	0.212654	TGACA	0.08	2626	33	0.043725	TAACT	0
2742	23	0.0479421	AAACT	0	2661	25	0.0914279	GGACA	0.08
2746	25	0.0334858	TAACA	0	2723	32	0.0150489	TGACA	0
2799	25	0.839106	GGACT	0.48	2742	32	0.0831493	AAACT	0
2817	23	0.00903979	TAACA	0	2746	35	0.0263937	TAACA	0
2833	25	0.522069	TGACA	0.36	2799	30	0.667487	GGACT	0.3
2895	23	0.130166	AGACC	0.0434783	2817	32	0.0119878	TAACA	0
2918	29	0.0954124	AGACA	0.0344828	2833	31	0.37103	TGACA	0.193548
2933	31	0.00935005	TAACC	0	2895	26	0.07842	AGACC	0.0384615
2983	22	0.121996	GGACA	0.0454545	2918	31	0.0441049	AGACA	0
2987	28	0.0756912	AAACT	0.0357143	2933	35	0.00314209	TAACC	0
3006	33	0.038415	AAACA	0.030303	2983	28	0.0412926	GGACA	0
3069	37	0.0455455	TAACA	0	2987	29	0.0201679	AAACT	0
3234	36	0.155809	TGACC	0.0555556	3006	35	0.0230219	AAACA	0
3296	30	0.141451	GGACA	0.0666667	3069	37	0.0323893	TAACA	0
3350	38	0.21727	TGACA	0.0526316	3234	40	0.161031	TGACC	0.1
3369	40	0.034951	AAACT	0	3296	33	0.0558256	GGACA	0.030303
3412	41	0.0969804	AGACT	0.0731707	3350	38	0.0286024	TGACA	0
3423	41	0.00745638	AAACA	0	3369	40	0.0480734	AAACT	0.025
3441	41	0.00355039	AAACC	0	3412	38	0.0720087	AGACT	0.0526316
3538	39	0.124122	AGACA	0.0512821	3423	37	0.0314858	AAACA	0
3607	44	0.0146759	AAACT	0	3441	34	0.00600932	AAACC	0
3625	48	0.0267703	AAACA	0	3538	44	0.085609	AGACA	0.0227273
3742	568	0.200407	GGACC	0.0598592	3607	47	0.0172864	AAACT	0
3765	461	0.0069239	AAACC	0	3625	50	0.015625	AAACA	0
3862	584	0.493287	GAACT	0.188356	3742	433	0.253939	GGACC	0.0900693
3967	48	0.00709498	TAACA	0	3765	502	0.00893621	AAACC	0
3986	47	0.0165798	TAACA	0	3862	494	0.470348	GAACT	0.202429
4054	45	0.0228407	AAACT	0	3967	52	0.00646994	TAACA	0
4079	44	0.0854119	AGACT	0.0227273	3986	52	0.00752323	TAACA	0
4178	42	0.00121948	TAACC	0	4054	51	0.101823	AAACT	0.0392157
4327	40	0.140745	TGACC	0.075	4079	48	0.230526	AGACT	0.104167
4356	38	0.0159263	AGACA	0	4178	51	0.000517172	TAACC	0
4463	45	0.0101632	TAACC	0	4327	51	0.203006	TGACC	0.117647
4513	39	0.10406	GGACA	0.0512821	4356	37	0.0326584	AGACA	0
4557	43	0.172417	TGACA	0.0697674	4463	51	0.00160385	TAACC	0
4573	42	0.0159285	AAACT	0	4513	38	0.200321	GGACA	0.0789474
