## Supplementary material for "SARS-CoV-2 reshapes m⁶A methylation in long non-coding RNAs of human lung cells": Table S5

### Sheet: m6Anet transcript GAS5
Table S5. GAS5 transcript ENST00000430245.1 m6A sites.
Infected					Uninfected
Position	# reads	p-modified	kmer	mod-ratio	Position	# reads	p-modified	kmer	mod_ratio
207	119	0.0597866	GGACA	0.0168067	207	74	0.129046	GGACA	0.027027
266	137	0.147037	TAACT	0.0510949	266	82	0.0627452	TAACT	0.0121951
294	123	0.0407036	AGACA	0.00813008	294	81	0.0401532	AGACA	0.0246914
337	124	0.149956	GGACC	0.0483871	337	81	0.221886	GGACC	0.0493827
383	123	0.39374	TGACT	0.138211	383	76	0.377222	TGACT	0.144737
411	119	0.212724	TGACT	0.109244	411	81	0.349163	TGACT	0.185185
448	132	0.501272	GGACT	0.212121	448	89	0.539634	GGACT	0.202247
481	146	0.0277018	AGACC	0	481	98	0.0234185	AGACC	0
495	148	0.111672	AAACT	0.0337838	495	98	0.0745936	AAACT	0.0306122
511	157	0.13367	TGACC	0.0318471	511	103	0.174289	TGACC	0.0679612
605	152	0.158007	AAACT	0.0460526	605	105	0.0746069	AAACT	0.0190476
650	146	0.101477	AGACT	0.0479452	650	100	0.0679048	AGACT	0.02
687	140	0.030028	AAACA	0	687	87	0.0348999	AAACA	0
