## Supplementary material for "SARS-CoV-2 reshapes m⁶A methylation in long non-coding RNAs of human lung cells": Table S6

### Sheet: m6Anet transcript NEAT1
Table S6. NEAT1 transcript ENST00000501122.2 m6A sites.
Infected					Uninfected
Position	# reads	p-modified	kmer	mod-ratio	Position	# reads	p-modified	kmer	mod-ratio
16648	35	0.518163	AGACT	0.257143	16648	37	0.773175	AGACT	0.405405
16713	92	0.14575	AAACT	0.0869565	16713	73	0.11554	AAACT	0.0547945
16809	124	0.215624	GAACC	0.0967742	16809	117	0.297067	GAACC	0.136752
17846	623	0.116304	AGACC	0.0385233	17846	570	0.105831	AGACC	0.0368421
17869	561	0.0148116	AAACC	0.00356506	17869	542	0.0115803	AAACC	0.00184502
17966	583	0.293389	GAACC	0.147513	17966	501	0.275361	GAACC	0.139721
17997	265	0.0498218	AGACC	0.0188679	17997	270	0.0339409	AGACC	0.00740741
18025	447	0.276785	TGACA	0.131991	18025	418	0.306592	TGACA	0.143541
